# Characterisation of the RNA-interference pathway as a Tool for Genetics in the Nascent Phototrophic Endosymbiosis, *Paramecium bursaria*

**DOI:** 10.1101/2020.12.16.423098

**Authors:** Benjamin H. Jenkins, Finlay Maguire, Guy Leonard, Joshua D. Eaton, Steven West, Benjamin E. Housden, David S. Milner, Thomas A. Richards

**Affiliations:** Living Systems Institute and Biosciences, University of Exeter, Devon EX4 4QD, UK; Department of Zoology, University of Oxford, 11a Mansfield Road, Oxford OX1 3SZ, UK; Faculty of Computer Science, Dalhousie University, 6050 University Ave, Halifax NS B3H 1W5, Canada

**Author notes:** Correspondence &. These authors contributed equally (Benjamin H. Jenkins, Finlay Maguire).

**Keywords:** symbiosis, interaction, algae, RNAi, Dicer, siRNA

## Abstract

Endosymbiosis was fundamental for the evolution of eukaryotic complexity. Endosymbiotic interactions can be dissected through forward and reverse-genetic experiments, such as RNA-interference (RNAi). However, distinguishing small (s)RNA pathways in a eukaryote-eukaryote endosymbiotic interaction is challenging. Here, we investigate the repertoire of RNAi pathway protein-encoding genes in the model nascent endosymbiotic system, *Paramecium bursaria*–*Chlorella* spp. Using comparative genomics and transcriptomics supported by phylogentics, we identify essential proteome components of the small interfering (si)RNA, scan (scn)RNA, and internal eliminated sequence (ies)RNA pathways. Our analyses reveal that copies of these components have been retained throughout successive whole genome duplication (WGD) events in the *Paramecium* clade. We then validate feeding-induced siRNA-based RNAi in *P. bursaria* via knock-down of the splicing factor, *u2af1*, which we show to be crucial to host growth. Finally, using simultaneous knock-down paradox controls to rescue the effect *u2af1* knock-down, we demonstrate that feeding-induced RNAi in *P. bursaria* is dependent upon a core pathway of host-encoded *Dcr1*, *Piwi* and *Pds1* components. Our experiments confirm the presence of a functional, host-derived RNAi pathway in *P. bursaria* that generates 23-nt siRNA, validating use of the *P. bursaria*-*Chlorella* spp. system to investigate the genetic basis of a nascent endosymbiosis.
