## Supplementary material for "Characterisation of the RNA-interference pathway as a Tool for Genetics in the Nascent Phototrophic Endosymbiosis, *Paramecium bursaria*": Tables

### Sheet: Description
Index	Name	Link	Details
1	Description	Go To Sheet	Sheet index
2	1 - RNAi genes in P. bursaria	Go To Sheet	Full list of identified RNAi components and predicted associated pathways in P. bursaria
3	2 - RNAi gene retention	Go To Sheet	Calculation of RNAi component-encoding gene retention rate across the Paramecium aurelia species complex

### Sheet: 1 - RNAi genes in P. bursaria
P. bursaria homologue	Accession no.1	Corresponding P. tetraurelia homologue2	Associated pathway in P. tetraurelia	Reference
Dcr1	pending	Dcr1	Feeding-induced siRNA (23-nt), Transgene-induced siRNA (23-nt)	Marker et al., 2014
Dcr2/3	pending	Dcr2	-	-
		Dcr3	-	-
Dcl1/2	pending	Dcl1	-	Hoehener et al., 2018; Sandoval et al., 2014; Lepere et al., 2009
		Dcl2	scnRNA (25-nt)	Hoehener et al., 2018; Sandoval et al., 2014; Lepere et al., 2009
Dcl3/4	pending	Dcl3	scnRNA (25-nt)	Hoehener et al., 2018; Sandoval et al., 2014; Lepere et al., 2009
		Dcl4	-	-
Dcl5	pending	Dcl5	iesRNA (~28-nt)	Hoehener et al., 2018; Sandoval et al., 2014
Pds1	pending	Pds1	Feeding-induced siRNA (23-nt)	Marker et al., 2014
Rdr1/4	pending	RDR1	Feeding-induced siRNA (23-nt)	Marker et al., 2014
		RDR4	-	-
Rdr2	pending	RDR2	Feeding-induced siRNA (23-nt), Transgene-induced siRNA (23-nt), Endogenous siRNA (23-nt)	Marker et al., 2010; Marker et al., 2014; Karunanithi et al., 2019
Rdr3	pending	RDR3	Transgene-induced siRNA (23-nt), Endogenous siRNA (23-nt)	Marker et al., 2010; Marker et al., 2014; Karunanithi et al., 2019
PiwiA1	pending	Ptiwi01	scnRNA (25-nt)	Bouhouche et al., 2011
		Ptiwi09	scnRNA (25-nt)	Bouhouche et al., 2011
		Ptiwi03	-	-
		Ptiwi12	Feeding-induced siRNA (23-nt)	Marker et al., 2014
		Ptiwi15	Feeding-induced siRNA (23-nt)	Marker et al., 2014
PiwiA2	pending	Ptiwi06	-	-
		Ptiwi10	-	-
		Ptiwi11	-	-
PiwiB	pending	Ptiwi07	-	-
PiwiC1	pending	Ptiwi02	-	-
		Ptiwi04c	-	-
		Ptiwi05	-	-
		Ptiwi13	Feeding-induced siRNA (23-nt), Transgene-induced siRNA (23-nt)	Marker et al., 2014
PiwiC2	pending	Ptiwi08	-	-
		Ptiwi14	Transgene-induced siRNA (23-nt)	Marker et al., 2014
PiwiD	pending	Ptiwi16	-	Drews et al., 2020
		Ptiwi17	-	Drews et al., 2020
Cid1/3	pending	CID1	Feeding-induced siRNA (23-nt)	Marker et al., 2014
		CID3	Transgene-induced siRNA (23-nt)	Marker et al., 2014
Cid2	pending	CID2	Feeding-induced siRNA (23-nt), Transgene-induced siRNA (23-nt)	Marker et al., 2014
1 Pending NCBI submission, nucleotide and amino acid sequence data for P. bursaria RNAi component-encoding genes are available on Figshare (https://doi.org/10.6084/m9.figshare.13387811.v1) (https://doi.org/10.6084/m9.figshare.13387631.v1)
2 For phylogenetic identification of Paramecium homologues, see Datasets S1-6

### Sheet: 2 - RNAi gene retention
P. bursaria homologue	Putative P. tetraurelia homologues1	Predicted copies in P. aurelia species complex	Actual copies in P. aurelia species complex2	Copy loss in P. aurelia species complex	Gene retention rate (%)3
Dcr1	1	11	11	0	100
Dcr2/3	2	22	20	-2	90.9091
Dcl1/2	2	22	21	-1	95.4545
Dcl3/4	2	22	21	-1	95.4545
Dcl5	1	11	11	0	100
Pds1	1	11	11	0	100
Rdr1/4	2	22	21	-1	95.4545
Rdr2	1	11	11	0	100
Rdr3	1	11	11	0	100
PiwiA1	5	55	51	-4	92.7273
PiwiA2	3	33	31	-2	93.9394
PiwiB	1	11	9	-2	81.8182
PiwiC14	3	33	32	-1	96.9697
PiwiC2	2	22	20	-2	90.9091
PiwiD	2	22	20	-2	90.9091
Cid1/3	2	22	20	-2	90.9091
Cid2	1	11	9	-2	81.8182
1 For phylogenetic identification of Paramecium homologues, see Datasets S1-6
2 Actual copy number taken from Figure 1
3 Not including locally duplicated copies of Dcl5, Rdr1, Rdr2 and Piwi03
4 Piwi04c excluded due to poor phylogenetic resolution
