## Supplemental Tables for "Characterisation of the RNA-interference pathway as a Tool for Genetics in the Nascent Phototrophic Endosymbiosis, *Paramecium bursaria*"

### Sheet: Description
Index	Name	Link	Details
1	Description	Go To Sheet	Sheet index
2	S1 - Construct list	Go To Sheet	Full list of mRNA-based constructs used for feeding-based RNAi experiments in this study
3	S2 - qPCR primer list	Go To Sheet	Full list of primers and conditions used for qPCR experiments in this study
4	S3 - u2af1 ddCt calculation	Go To Sheet	Calculation ddCt values from u2af1 qPCR experiments
5	S4 - Dcr1 ddCt calculation	Go To Sheet	Calculation of ddCt values from Dcr1 qPCR experiments
6	S5 - Dicer ddCt calculation	Go To Sheet	Calculation of ddCt values from Dicer and Dicer-like qPCR experiments

### Sheet: S1 - Construct list
Name	Gene1	Size (nt)	Sequence2
Pb_u2af1	u2af13	500	CTGCAGATAGTTTGATGGTTATTCCTTTCCATTAACTTTCTTAACTTATGCAGTATCTCCTTAAACTTTACAAATTTTTAATCTCTTATCACCAATTTAAAGATTATTTAATGCTTTAAGAGCTTTTACTGTAGATGATGGGTTTTCGTATTCAAAAAAACAATATCCTTTTGAAATATCACTATTGCTCGTCGTGTCTTTGACAAGATTGAAATATTTTGTAATGCCAAAAGTTTGAATTAGTTTTAAAACATCATCATCTTTCAAATAAGTTGGTAATCCTCCTAAATATAATCTCGTATCATCTAATTTCAATTCCGTCACTTATTCATTGGGTACAGGATTTAAAATTCTCTCTAAAAATTTTCTAGGCCTTTCTATCTTTAATTTGTGATTGAC…
Pb_dcr1A	Dcr1	450	AAGCTTGTAAAACTTTGATAAACTTTAATCAATAATTGGTTATAAGTTTAAAAATTTAGAATTATTAATTTAAGCAGTTAGTCATATATCATTCCTTAATATAGTTGAGTCATATTAAATAAGAAAGACTAAAAATATAGTAGTGAATGATGATGGATATTCATTGCCTGTTGATAAGGAATTCACTAGCCTAAATAAGGAAAAATAAGATTAAGTCATCCAAAATATGAATGATAATAAAATAAGACCTGATTTATCATATGAGAGACTAGAATTTTTAGGTGATGCTGTGTTGGACTTTTTTGTTATAGATTGGTTAGTAACCAAATATCCAAATGATAATCCAGGAGATCTATCATTAAAGAAATAGTGTATTGTTTGCAATAAGGCGTTATCTCT…
Pb_dcr1B	Dcr1	450	AAGCTTATAACATGATAACTATGTTTAAATACAAAAGATAAAAGAAAATTGGGACCAATATTATGATGACATAGGCCTTATGTATAACGAATCGATGATAAAAATATTAGGAGATATTTTCGAATCAATAACAGGAGCAATTTATTTGGACTCTGGCTTAGATTTTGATTTGATGAAATAAATACTTAATAGACTGCTGCAACCATTTATGGAACACTTTTCCTCTCCATAGTAAGTTTTGAAGAATCCTTAACATAAATTATAAAAATATTATAAAGACAAATACAATATTATAATAGAAATAGTATTAGGTGCAGGTGAGCCTAGAAATGGAGAATTTTTATATAATTTGAGATGCAAAAGAACAAACAGGATCCTGCATTCAGATTATGGAATCAG…
scramble	-	450	AAGCTTGTACGGGGGGACGCGATCCCCTTAGCCGGCGCAGATTTTTGTCGCTCACATGACTGCCGCGAACGACGGTTCCCGTAATGGACCAACCACCAGGCCGGATGCTCGAGGCTGACATTTGAGCGCCACGCGCCAAATGTAAATCGGGCAAGCCCGGAGTTCCCCAGGGACAGAGTCTACGAGATAGGGCCGTGGCCTAAGCTGGGGGTTAACGTCCTTGCGACGGCAAAGTGGACGGACACCGTCAGGGATGGAATTCCCGCTTATATGGGGCCCCGAGGTGACAGGCTTAAACCGCAGTACTGTTGGGGCGATCAGCGCCTTTTGGTATGGTACGGTATGAGCTAGAGCTACCAAAAGGGTCTGGGCGGCGCACGATTGAGGGCTAGAGCCTTA…
Pb_pds1	Pds1	450	AAGCTTTACCCAACAAACGATCAAAATTCTGTTAAAGTCTTATATTCAAGTCCATTTGTGATCCAAGGATTGAGATAGAAATAGATATTTTTCATTAGATAAAAGATACAGAATTTCAAATAGCTAGTGACATTTTACTATATGACCGAATAAAAGGATTTCTTCAAGGAATTCAAAGCCAGTTTCAGAGGGATCAGATTATTTTTCCATAAAAACTAATCAATATTCAAGAAATATCATCCTGATCAAATAGAAATGCTAGAACCTATAGTGTAGATTCAACTGAAATACTACAAAAAGTTTGTTTATGAATAGATTGGAAACCTAACTTTTGTGAATTCTATAAATATATTGAATGAGAATGAACATCATGTATGTCAAACGATAGTGCTAAGTACT…
Pb_piwiA1	PiwiA1	450	AAGCTTAGAGTAATCATCATGAATGCCGAATAAATCCGGCAAGGCCAATACATCATTATAGAATTGAAATGACACTATCAAGTCCAGAACTTGTTTAAGCATAACTTAAAGAACTTAGGCCTAGGCTATTGGAGCTACTTAACTAGTATTACAGCTTGAACCAAAATATATATTCACCAACATTATTGAAGGAAAGAAAGGAAGTGTTGAATATTCTCCCTATTGAAGGAAATGTCGAATAGGCAAACACCATTGAATTAGTGCATTAAGGCTAGGTCTCAGACATCAAGGAGAAGAGTATGGTGATTAGCAGATTAGTGAAATAAGTTTTGAGATGCCAATATAGTATGACTTCAGTCGGAAATAAGGGATAGAAACTTTTTTGGCCAAACAGGGCAT…
Pb_piwiC1	PiwiC1	450	AAGCTTTACAGTATTCTCATCAGCCCAGAGATACCCAACGATGCAAGAGAGCTCAGATAGCTGTTACTAAAGAATGCTACTTAAGCTATAAGGGATTCTGGGCTCAAAGGGTTCAAGTTCTCAGGGTAAAACCTGTGGTCTTATCAACTTAAAAAAGAGCCTATTTCTGTTTAGACAAAAGATGACAACAATAAGAAGTACACGATAGTACTAAGCATGGTTAAGGAGGTTAACCACTAGAATGCTTCTTTCAATGATGTCAAGGATACAAATCCTCTTCAACAATCAGTTAATGTAGGGATCAAAGATGTATTGAAGAATCTAGAACTCAATCCAATAGATAAGAGTGGTAAATACTTTTGTAAGTCTCATCTTACTAAGAATCATTTGCCTAATGAA…
1 For a list of P. bursaria RNAi pathway components, and corresponding P. tetraurelia homologues, see Table 1
2 Colours denote restriction site addition for L4440 insertion: HindII - red, PstI - blue
3 For phylogenetic identification of u2af1 in P. bursaria, see Figure 2A-B and Dataset S8

### Sheet: S2 - qPCR primer list
Name	Gene1	Sequence	Amplicon size (nt)
u2af1_F1A	u2af1	TGA TTT AGA GGG AGA AGA GT	170
u2AF1_R1A		ACA GTA CAA CTT AAA GAG ATT GA
dcr1_F1	Dcr1	ATG GGG TTG TTG AAA TGG CC	138
dcr1_R1		AGT TTT ACT TGA TTG GCT CTG CT
dcr1_F2	Dcr1	TGC TAG CCA GTG TTG AAG TT	76
dcr1_R2		ATT CCA GCC CTT GAT ACA TGT
dcr1_F3	Dcr1	TGT GAA TGA GTT TTC CAG CCT	96
dcr1_R3		AGA AGG ACC AAA AGC AAC GA
dcr2_3_F2	Dcr2/3	GGC TTG AAT TAT TGG GAA ATG CA	150
dcr2_3_R2		TCG ACA GCA AAT ACT AGT CTT CA
dcl1_2_F2	Dcl1/2	TGA CCT ACA CAA TAG ACT GGG A	142
dcl1_2_R2		CCA GGA GTT AAA TGT ATT GGG CA
dcl3_4_F2	Dcl3/4	TGG GTG ATG CTG TGT TAG AG	138
dcl3_4_R2		GCA TTC CAG GAC ACA ATA AAT CA
dcl5_F2	Dcl5	ACG AAG GAG GGG AAT CTA AGT C	106
dcl5_R2		TCT CAG CAG CCC TTT CTC TT
GAPDH_F1	GAPDH	GCA CGA GAA CTT TGG AAT TGC	118
GAPDH_R1		TGC TCT TCC TGC TCT CCA AT
1 For a list of P. bursaria RNAi pathway components, and corresponding P. tetraurelia homologues, see Table 1

### Sheet: S3 - u2af1 ddCT calculation
Species	Target	Sample	Ct	Mean_Ct	dCt	Mean_dCt	ddCt	SE_dCt	SE_ddCt	2^ddCt
P. bursaria 186b	GAPDH	Control	28.996
P. bursaria 186b	GAPDH	Control	28.7293
P. bursaria 186b	GAPDH	Control	30.445	29.3901
P. bursaria 186b	GAPDH	Treatment	30.41
P. bursaria 186b	GAPDH	Treatment	27.187
P. bursaria 186b	GAPDH	Treatment	29.426	29.0077			0			1
P. bursaria 186b	u2af1	Control	30.9777		-1.58756
P. bursaria 186b	u2af1	Control	31.3783		-1.98822
P. bursaria 186b	u2af1	Control	33.5037	31.9532	-4.11356	-2.56311
P. bursaria 186b	u2af1	Treatment	36.766		-7.75833
P. bursaria 186b	u2af1	Treatment	33.9967		-4.989
P. bursaria 186b	u2af1	Treatment	36.5223	35.7617	-7.51467	-6.754	-4.19089	2.048	0.836093	0.0598449
	% Efficiency	EAMP	Slope
u2af1	95.802	1.95802	-3.427

### Sheet: S4 - Dcr1 ddCT calculation
Species	Target	Sample	Ct	Mean_Ct	dCt	Mean_dCt	SE_dCt	ddCt	SE_ddCt	2^ddCt
P. bursaria 186b	GAPDH	Control	21.89
P. bursaria 186b	GAPDH	Control	21.1033
P. bursaria 186b	GAPDH	Control	20.5667
P. bursaria 186b	GAPDH	Control	22.4967
P. bursaria 186b	GAPDH	Control	21.95
P. bursaria 186b	GAPDH	Control	22.02	21.6711
P. bursaria 186b	GAPDH	Treatment	21.17
P. bursaria 186b	GAPDH	Treatment	20.4733
P. bursaria 186b	GAPDH	Treatment	21.8367
P. bursaria 186b	GAPDH	Treatment	23.02
P. bursaria 186b	GAPDH	Treatment	22.01
P. bursaria 186b	GAPDH	Treatment	22.87	21.8967						1
P. bursaria 186b	Dcr1_F1/R1	Control	32.8067		-11.1356
P. bursaria 186b	Dcr1_F1/R1	Control	32.4733		-10.8022
P. bursaria 186b	Dcr1_F1/R1	Control	31.1667		-9.49556
P. bursaria 186b	Dcr1_F1/R1	Control	27.84		-6.16889
P. bursaria 186b	Dcr1_F1/R1	Control	27.7133		-6.04222
P. bursaria 186b	Dcr1_F1/R1	Control	29.8833	30.3139	-8.21222	-8.64278	0.413931
P. bursaria 186b	Dcr1_F1/R1	Treatment	31.7967		-9.9
P. bursaria 186b	Dcr1_F1/R1	Treatment	31.3967		-9.5
P. bursaria 186b	Dcr1_F1/R1	Treatment	33.7133		-11.8167
P. bursaria 186b	Dcr1_F1/R1	Treatment	30.7833		-8.88667
P. bursaria 186b	Dcr1_F1/R1	Treatment	30.1233		-8.22667
P. bursaria 186b	Dcr1_F1/R1	Treatment	29.99	31.3006	-8.09333	-9.40389	0.256144	-0.761111	0.486773	0.597187
P. bursaria 186b	Dcr1_F2/R2	Control	32.9067		-11.2356
P. bursaria 186b	Dcr1_F2/R2	Control	32.6433		-10.9722
P. bursaria 186b	Dcr1_F2/R2	Control	30.8867		-9.21556
P. bursaria 186b	Dcr1_F2/R2	Control	31.3667		-9.69556
P. bursaria 186b	Dcr1_F2/R2	Control	30.9467		-9.27556
P. bursaria 186b	Dcr1_F2/R2	Control	33.0533	31.9672	-11.3822	-10.2961	0.187992
P. bursaria 186b	Dcr1_F2/R2	Treatment	31.0133		-9.11667
P. bursaria 186b	Dcr1_F2/R2	Treatment	30.71		-8.81333
P. bursaria 186b	Dcr1_F2/R2	Treatment	32.7533		-10.8567
P. bursaria 186b	Dcr1_F2/R2	Treatment	33.5233		-11.6267
P. bursaria 186b	Dcr1_F2/R2	Treatment	32.6033		-10.7067
P. bursaria 186b	Dcr1_F2/R2	Treatment	32.8133	32.2361	-10.9167	-10.3394	0.207778	-0.0433333	0.280201	0.970582
P. bursaria 186b	Dcr1_F3/R3	Control	33.7233		-12.0522
P. bursaria 186b	Dcr1_F3/R3	Control	33.3567		-11.6856
P. bursaria 186b	Dcr1_F3/R3	Control	31.4667		-9.79556
P. bursaria 186b	Dcr1_F3/R3	Control	31.5333		-9.86222
P. bursaria 186b	Dcr1_F3/R3	Control	31.3		-9.62889
P. bursaria 186b	Dcr1_F3/R3	Control	33.8667	32.5411	-12.1956	-10.87	0.228678
P. bursaria 186b	Dcr1_F3/R3	Treatment	31.4633		-9.56667
P. bursaria 186b	Dcr1_F3/R3	Treatment	31.1833		-9.28667
P. bursaria 186b	Dcr1_F3/R3	Treatment	33.46		-11.5633
P. bursaria 186b	Dcr1_F3/R3	Treatment	33.8533		-11.9567
P. bursaria 186b	Dcr1_F3/R3	Treatment	33.28		-11.3833
P. bursaria 186b	Dcr1_F3/R3	Treatment	33.3833	32.7706	-11.4867	-10.8739	0.212637	-0.00388889	0.312263	0.997252
	% Efficiency	EAMP	Slope
GAPDH	95.802	1.95802	-3.427
Dcr1_F1/R1	96.862	1.96862	-3.4
Dcr1_F2/R2	99.186	1.99186	-3.342
Dcr1_F3/R3	102.915	2.02915	-3.254

### Sheet: S5 - Dicer ddCT calculation
Species	Target	Sample	Ct	Mean_Ct	dCt	Mean_dCt	SE_dCt	ddCt	SE_ddCt	2^ddCt
P. bursaria 186b	GAPDH	Control	24.2333
P. bursaria 186b	GAPDH	Control	23.2267
P. bursaria 186b	GAPDH	Control	22.69
P. bursaria 186b	GAPDH	Control	23.9033
P. bursaria 186b	GAPDH	Control	23.08
P. bursaria 186b	GAPDH	Control	23.3933	23.4211
P. bursaria 186b	GAPDH	Treatment	23.51
P. bursaria 186b	GAPDH	Treatment	22.8533
P. bursaria 186b	GAPDH	Treatment	24.4033
P. bursaria 186b	GAPDH	Treatment	24.2033
P. bursaria 186b	GAPDH	Treatment	23.4933
P. bursaria 186b	GAPDH	Treatment	24.2167	23.78						1
P. bursaria 186b	Dcr1	Control	33.0433		-9.62222
P. bursaria 186b	Dcr1	Control	32.7567		-9.33556
P. bursaria 186b	Dcr1	Control	31.1033		-7.68222
P. bursaria 186b	Dcr1	Control	31.7733		-8.35222
P. bursaria 186b	Dcr1	Control	31.2		-7.77889
P. bursaria 186b	Dcr1	Control	33.1967	32.1789	-9.77556	-8.75778	0.174732
P. bursaria 186b	Dcr1	Treatment	31.8067		-8.02667
P. bursaria 186b	Dcr1	Treatment	31.3833		-7.60333
P. bursaria 186b	Dcr1	Treatment	34.1567		-10.3767
P. bursaria 186b	Dcr1	Treatment	34.23		-10.45
P. bursaria 186b	Dcr1	Treatment	33.3967		-9.61667
P. bursaria 186b	Dcr1	Treatment	33.3167	33.0483	-9.53667	-9.26833	0.222549	-0.510556	0.282947	0.707643
P. bursaria 186b	Dcr2/3	Control	31.0467		-7.62556
P. bursaria 186b	Dcr2/3	Control	31.1267		-7.70556
P. bursaria 186b	Dcr2/3	Control	28.8767		-5.45556
P. bursaria 186b	Dcr2/3	Control	29.71		-6.28889
P. bursaria 186b	Dcr2/3	Control	29.3033		-5.88222
P. bursaria 186b	Dcr2/3	Control	31.0667	30.1883	-7.64556	-6.76722	0.188583
P. bursaria 186b	Dcr2/3	Treatment	29.16		-5.38
P. bursaria 186b	Dcr2/3	Treatment	28.9033		-5.12333
P. bursaria 186b	Dcr2/3	Treatment	30.9233		-7.14333
P. bursaria 186b	Dcr2/3	Treatment	31.19		-7.41
P. bursaria 186b	Dcr2/3	Treatment	30.9133		-7.13333
P. bursaria 186b	Dcr2/3	Treatment	30.85	30.3233	-7.07	-6.54333	0.18831	0.223889	0.266504	1.164
P. bursaria 186b	Dcl1/2	Control	32.68		-9.25889
P. bursaria 186b	Dcl1/2	Control	31.8233		-8.40222
P. bursaria 186b	Dcl1/2	Control	31.18		-7.75889
P. bursaria 186b	Dcl1/2	Control	32.15		-8.72889
P. bursaria 186b	Dcl1/2	Control	31.4933		-8.07222
P. bursaria 186b	Dcl1/2	Control	31.94	31.8778	-8.51889	-8.45667	0.0971537
P. bursaria 186b	Dcl1/2	Treatment	31.7033		-7.92333
P. bursaria 186b	Dcl1/2	Treatment	31		-7.22
P. bursaria 186b	Dcl1/2	Treatment	32.7467		-8.96667
P. bursaria 186b	Dcl1/2	Treatment	32.7		-8.92
P. bursaria 186b	Dcl1/2	Treatment	31.42		-7.64
P. bursaria 186b	Dcl1/2	Treatment	32.06	31.9383	-8.28	-8.15833	0.130509	0.298333	0.162701	1.21725
P. bursaria 186b	Dcl3/4	Control	31.4967		-8.07556
P. bursaria 186b	Dcl3/4	Control	30.89		-7.46889
P. bursaria 186b	Dcl3/4	Control	30.1433		-6.72222
P. bursaria 186b	Dcl3/4	Control	31.2467		-7.82556
P. bursaria 186b	Dcl3/4	Control	30.37		-6.94889
P. bursaria 186b	Dcl3/4	Control	31.2267	30.8956	-7.80556	-7.47444	0.0998723
P. bursaria 186b	Dcl3/4	Treatment	29.9167		-6.13667
P. bursaria 186b	Dcl3/4	Treatment	29.2533		-5.47333
P. bursaria 186b	Dcl3/4	Treatment	30.89		-7.11
P. bursaria 186b	Dcl3/4	Treatment	30.7667		-6.98667
P. bursaria 186b	Dcl3/4	Treatment	30.0133		-6.23333
P. bursaria 186b	Dcl3/4	Treatment	30.7	30.2567	-6.92	-6.47667	0.119002	0.997778	0.155357	2.01453
P. bursaria 186b	Dcl5	Control	31.67		-8.24889
P. bursaria 186b	Dcl5	Control	30.51		-7.08889
P. bursaria 186b	Dcl5	Control	29.5		-6.07889
P. bursaria 186b	Dcl5	Control	31.45		-8.02889
P. bursaria 186b	Dcl5	Control	30.9233		-7.50222
P. bursaria 186b	Dcl5	Control	30.2533	30.7178	-6.83222	-7.29667	0.149699
P. bursaria 186b	Dcl5	Treatment	31.1633		-7.38333
P. bursaria 186b	Dcl5	Treatment	30.8033		-7.02333
P. bursaria 186b	Dcl5	Treatment	31.95		-8.17
P. bursaria 186b	Dcl5	Treatment	31.1933		-7.41333
P. bursaria 186b	Dcl5	Treatment	30.8533		-7.07333
P. bursaria 186b	Dcl5	Treatment	31.3733	31.2228	-7.59333	-7.44278	0.0776541	-0.146111	0.168641	0.906074
	% Efficiency	EAMP	Slope
GAPDH	95.802	1.95802	-3.427
Dcr1	96.862	1.96862	-3.4
Dcr2/3	97.05	1.9705	-3.395
Dcl1/2	93.281	1.93281	-3.494
Dcl3/4	101.767	2.01767	-3.28
Dcl5	96.416	1.96416	-3.411
